# Using Deep Learning for Gene Detection and Classification in Raw Nanopore Signals

**DOI:** 10.1101/2021.12.23.473143

**Authors:** Marketa Nykrynova, Vojtech Barton, Roman Jakubicek, Matej Bezdicek, Martina Lengerova, Helena Skutkova

**Affiliations:** Department of Biomedical Engineering, Faculty of Electrical Engineering, Brno University of Technology, Brno 61600, Czechia; Department of Internal Medicine – Hematology and Oncology, University Hospital Brno, Brno 62500, Czechia

**Keywords:** Nanopore sequencing, Squiggles, Neural network, MLST, Bacterial typing

## Abstract

Recently, nanopore sequencing has come to the fore as library preparation is rapid and simple, sequencing can be done almost anywhere, and longer reads are obtained than with next-generation sequencing. The main bottleneck still lies in data postprocessing which consists of basecalling, genome assembly, and localizing significant sequences, which is time consuming and computationally demanding, thus prolonging delivery of crucial results for clinical practice. Here, we present a neural network-based method capable of detecting and classifying specific genomic regions already in raw nanopore signals – squiggles. Therefore, the basecalling process can be omitted entirely as the raw signals of significant genes, or intergenic regions can be directly analysed, or if the nucleotide sequences are required, the identified squiggles can be basecalled, preferably to others. The proposed neural network could be included directly in the sequencing run, allowing real-time squiggle processing.
