## Supplementary material for "Using Deep Learning for Gene Detection and Classification in Raw Nanopore Signals": Table S1

### Sheet: Suppl. tab S1
Supplementary table S1
Number of squiggles containing given MLST locus for each analysed genome and number of squiggles with no MLST genes for given sequencing run.
	number of squiggles
genome	gapA	infB	mdh	pgi	phoE	rpoB	tonB		run ID	number of squiggles without any MLST genes
EB359	3	3	5	2	8	3	3		1	999
KP268	4	2	1	1	1	2	3		2	999
EB360	2	3	0	2	1	2	1		3	999
KP1278	8	10	5	9	8	11	6		4	1999
KP1174	7	9	3	5	7	6	2		5	999
KP1268	3	2	0	0	1	0	1		6	999
KP387	1133	1448	1332	1277	1212	1364	1005		7	2999
KP1210	130	166	135	181	120	197	122
KP1226	94	119	97	108	112	136	59
KP1238	48	56	45	16	31	69	30
KP1179	388	530	471	511	369	505	353
KP1193	375	458	481	460	444	470	324
KP1231	152	165	166	192	126	184	114
KP1236	269	390	265	356	249	388	233
KP1272	272	378	202	309	265	323	212
KP1182	280	376	268	323	246	392	186
KP1209	35	27	21	27	18	36	25
KP687	19	22	19	24	7	11	7
KP1249	28	50	36	32	26	35	34
KP1037	10	12	10	10	4	9	3
KP758	12	22	22	20	16	24	18
EB199	4	13	7	6	5	13	4
EB362	329	437	409	418	347	434	255
KP231	320	509	153	405	253	432	119
KP368	300	437	149	312	223	356	134
KP1196	279	429	102	332	210	305	125
KP1257	327	531	188	397	245	410	154
KP1258	103	119	61	124	87	130	24
KP1269	428	446	156	337	243	464	180
