## Supplementary material for "Using Deep Learning for Gene Detection and Classification in Raw Nanopore Signals": Table S2

### Sheet: Suppl. tab S2
Supplementary table S2
Sequencing runs information.
run ID	sequencing date	kit	samples						reads	med read length	N50	median PHRED score	active channels	run duration [h]
1	2020-02-01	RBK	EB359	KP268	EB360	KP1278	KP1174	KP1268	44175	2400	14700	9.550	84	24.23
2	2020-10-01	LSK	KP387						734097	4560	38800	10.222	494	70.27
3	2020-11-01	RBK	KP1210	KP1226	KP1238				1039526	2920	11600	8.445	447	71.98
4	2020-12-01	RBK	KP1179	KP1193	KP1231	KP1236	KP1272	KP1182	3904132	2820	11100	9.865	512	70.53
5	2021-03-01	RBK	KP1209	KP687	KP1249	KP1037	KP758	EB199	649381	760	10800	9.720	244	68.99
6	2021-07-01	LSK	EB362						1560612	996	9460	8.845	505	71.98
7	2021-10-01	RBK	KP231	KP368	KP1196	KP1257	KP1258	KP1269	5437922	1670	5640	10.445	510	71.98
